# NOISYmputer: genotype imputation in bi-parental populations for noisy low-coverage next-generation sequencing data

**DOI:** 10.1101/658237

**Authors:** Mathias Lorieux, Anestis Gkanogiannis, Christopher Fragoso, Jean-François Rami

## Abstract

**Motivation:** Low-coverage next-generation sequencing (LC-NGS) methods can be used to genotype bi-parental populations. This approach allows the creation of highly saturated genetic maps at reasonable cost, precisely localized recombination breakpoints, and minimize mapping intervals for quantitative-trait locus analysis.

The main issues with these genotyping methods are (1) poor performance at heterozygous loci, (2) a high percentage of missing data, (3) local errors due to erroneous mapping of sequencing reads and reference genome mistakes, and (4) global, technical errors inherent to NGS itself.

Recent methods like Tassel-FSFHap or LB-Impute are excellent at addressing issues 1 and 2, but nonetheless perform poorly when issues 3 and 4 are persistent in a dataset (i.e. “noisy” data). Here, we present an algorithm for imputation of LC-NGS data that eliminates the need of complex pre-filtering of noisy data, accurately types heterozygous chromosomic regions, corrects erroneous data, and imputes missing data. We compare its performance with Tassel-FSFHap, LB-Impute, and Genotype-Corrector using simulated data and three real datasets: a rice single seed descent (SSD) population genotyped by genotyping by sequencing (GBS) by whole genome sequencing (WGS), and a sorghum SSD population genotyped by GBS.

**Availability:** NOISYmputer, a Microsoft Excel-Visual Basic for Applications program that implements the algorithm, is available at mapdisto.free.fr. It runs in Apple macOS and Microsoft Windows operating systems.

Supplementary files: <u>Download link</u>
