## Supplementary material for "NOISYmputer: genotype imputation in bi-parental populations for noisy low-coverage next-generation sequencing data": NOISYmputer - Supplementary Tables.xlsx

### Sheet: Info
		Supplementary Data for
		NOISYmputer: genotype imputation in bi-parental populations
		for noisy low-coverage next-generation sequencing data
		Mathias Lorieux1,2,*, Anestis Gkanogiannis2, Christopher Fragoso3 and Jean-François Rami4
		1IRD/DIADE/UM, 2CIAT, 3Verinomics, Yale, 4Cirad/AGAP/UM
		Operating systems: • NOISYmputer was run in 64-bit Windows 10 (Apple Bootcamp) • Tassel-FSFHap and LB-Impute were run in macOS with Java 8 JRE • Genotype-Corrector was run in Red Hat Enterprise Linux Server release 5.8 (Tikanga) Hardware: • NOISYmputer, Tassel-FSFHap and LB-Impute were run on a personal computer equipped with a “Kaby Lake” Intel Core i5 CPU 7267U@3.1 GHz and 16 GB of RAM@2133MHz …

### Sheet: Table S2
	Table S2 A. Imputation accuracy for simulated datasets, using NOISYmputer, in two different situations (see the description of situations in column O and imputation parameters in column U). Simulated dataset: 200 SSD lines, 10001 SNPs, 1 chromosome of 180 cM. Calculated map size with no error was 172.7 cM
	Situation	Description	Variable parameter	Parameter value	Imputation parameter set	Accuracy - rep. 1	Accuracy - rep. 2	Accuracy - rep. 3	Map size - rep. 1	Map size - rep. 2	Map size - rep. 3									Imputation parameters
	Situation 1	Average missing data rate (+/- 25% of average)	Average missing data rate	0	1	99.94	99.95	99.94	168.15	168.65	168.67	Situation 1 - Accuracy	Situation 1 - Map size	Situation 1 - No distorsion cluster						Set 1		###
				0.1		99.93	99.93	99.93	167.22	167.7	167.71			Random Error Rate A <-> B	0.01					Pre-Filtering					Improbable chunks detection
				0.2		99.93	99.92	99.93	167.26	166.18	166.71			Random Error Rate Htz -> Hom	0.25						max missing data	variable			max chunk size (nb of SNPs)	35
				0.3		99.91	99.91	99.91	167.2	166.69	167.71			Random Error Rate Hom -> Htz	0.001						max heterozygosity	0.025			chunk environment multiplier	0.55
				0.4		99.88	99.89	99.89	167.2	167.71	167.68			Random Missing Data Rate	MDR +/- 0.25 x MDR						min f(A)	0.01			method	2
				0.5		99.87	99.87	99.86	167.69	167.71	167.69			Random distorsion Rate	0.003						min f(B)	0.01			min local recomb rate in chunk environt (method 2)	4	cM/Mbp
				0.6		99.83	99.82	99.83	167.19	167.17	167.69			distorsion Level	0.8					Filtering incoherent SNPs		###			max local recomb rate in chunk (method 2)	50	cM/Mbp
				0.7		99.79	99.8	99.79	167.17	167.2	167.2			cluster distorsion	FALSE						1/2 window size	50	SNPs
				0.8		99.74	99.74	99.73	166.68	166.2	165.71			cluster method	-						shift	1	SNPs
				0.9		99.66	99.66	99.63	163.29	163.77	162.71			A <-> B rate	-						Local Chi2 threshold	3.84
														cluster Distorsion Size	-					Imputation		3
														cluster Transition Proba	-						step 1 -- transitions		###
	Situation 2	Average missing data rate (+/- 25% of average)	Average missing data rate Distorsion cluster = true	0	1	99.94	99.94	98.21	168.18	169.7	166.67	Situation 2 - Accuracy	Situation 2 - Map size	cluster HTZ proba	-						1/2 window size	30	SNPs
				0.1		99.94	99.94	99.93	167.71	166.72	168.74										min f(A) in A	0.9
				0.2		99.92	99.93	99.93	166.72	167.26	167.27			Situation 2 - Distorsion clusters							min f(B) in B	0.9
				0.3		99.9	99.9	99.91	167.23	167.21	167.25			Random Error Rate A <-> B	0.01						Htz transition rate	0.2
				0.4		99.89	99.89	99.89	167.24	167.71	166.71			Random Error Rate Htz -> Hom	0.25						min f(A) in H	0.2
				0.5		99.86	99.86	99.86	167.24	168.49	168.22			Random Error Rate Hom -> Htz	0.001						min f(B) in H	0.2
				0.6		99.82	99.83	99.83	167.74	167.72	167.22			Random Missing Data Rate	MDR +/- 0.25 x MDR						step 2 -- frequencies		###
				0.7		99.8	99.78	99.8	166.68	167.2	167.22			Random distorsion Rate	0.003						1/2 window size	25	SNPs
				0.8		99.73	99.75	99.73	165.75	167.19	166.19			distorsion Level	0.8						min freqA	0.66
				0.9		99.61	99.61	99.65	162.23	164.29	164.24			cluster distorsion	TRUE						min freqB	0.66
														cluster method	random						min freqH	0.15
														A -> B rate	0.5						max f(A) in H	0.5
														cluster Distorsion Size	10						max f(B) in H	0.5
														cluster Transition Proba	0.8						step 3 -- final guess		###
														cluster HTZ proba	0.01						1/2 window size	15
	Table S2 B. Imputation accuracy for simulated datasets, using NOISYmputer, with varying missing data rate, A to B or B to A error, and false heterozygous error. Imputation parameters are found in column U. Simulated dataset: 200 SSD lines, 10001 SNPs, 1 chromosome of 180 cM. Calculated map size with no error was 172.7 cM
	Missing data rate	A -> B or B -> A error	Homozygous -> heterozygous error	Accuracy	Map size							Accuracy vs. Missing data rate	Map size vs. Missing data rate
	0	0.005	0.005	99.96	169.15
	0	0.005	0.01	99.96	168.66
	0	0.005	0.015	99.95	168.16
	0	0.005	0.02	99.95	167.72
	0	0.005	0.025	99.94	165.02
	0	0.01	0.005	99.95	168.17
	0	0.01	0.01	99.95	169.16
	0	0.01	0.015	99.94	168.42
	0	0.01	0.02	99.94	167.18
	0	0.01	0.025	99.92	165.73
	0	0.015	0.005	99.93	168.65
	0	0.015	0.01	99.93	169.17
	0	0.015	0.015	99.93	168.17
	0	0.015	0.02	99.91	165.92
	0	0.015	0.025	99.89	165.23
	0	0.02	0.005	99.9	167.92
	0	0.02	0.01	99.9	168.41
	0	0.02	0.015	99.9	166.92
	0	0.02	0.02	99.88	166.72
	0	0.02	0.025	99.87	164.98
	0	0.025	0.005	99.89	167.15
	0	0.025	0.01	99.89	168.17
	0	0.025	0.015	99.87	165.43
	0	0.025	0.02	99.89	165.97
	0	0.025	0.025	99.85	163.45
	0.1	0.005	0.005	99.96	167.66
	0.1	0.005	0.01	99.96	167.66
	0.1	0.005	0.015	99.95	167.2
	0.1	0.005	0.02	99.94	165.75
	0.1	0.005	0.025	99.93	164.3
	0.1	0.01	0.005	99.94	168.2
	0.1	0.01	0.01	99.94	168.7
	0.1	0.01	0.015	99.93	167.73
	0.1	0.01	0.02	99.91	165.99
	0.1	0.01	0.025	99.9	162.76
	0.1	0.015	0.005	99.92	168.19
	0.1	0.015	0.01	99.91	167.43
	0.1	0.015	0.015	99.92	166.45
	0.1	0.015	0.02	99.9	165.71
	0.1	0.015	0.025	99.88	163.27
	0.1	0.02	0.005	99.91	168.16
	0.1	0.02	0.01	99.89	166.94
	0.1	0.02	0.015	99.89	166.19
	0.1	0.02	0.02	99.87	165.2
	0.1	0.02	0.025	99.86	162.21
	0.1	0.025	0.005	99.88	167.42
	0.1	0.025	0.01	99.89	166.94
	0.1	0.025	0.015	99.87	165.19
	0.1	0.025	0.02	99.87	165.94
	0.1	0.025	0.025	99.82	161.02
	0.2	0.005	0.005	99.94	168.23
	0.2	0.005	0.01	99.94	167.21
	0.2	0.005	0.015	99.93	166.73
	0.2	0.005	0.02	99.91	164.75
	0.2	0.005	0.025	99.89	161.83
	0.2	0.01	0.005	99.93	167.2
	0.2	0.01	0.01	99.93	167.48
	0.2	0.01	0.015	99.92	167.24
	0.2	0.01	0.02	99.9	164.21
	0.2	0.01	0.025	99.88	161.27
	0.2	0.015	0.005	99.91	167.18
	0.2	0.015	0.01	99.92	166.95
	0.2	0.015	0.015	99.91	166.48
	0.2	0.015	0.02	99.89	165.26
	0.2	0.015	0.025	99.87	162.28
	0.2	0.02	0.005	99.91	166.95
	0.2	0.02	0.01	99.88	166.97
	0.2	0.02	0.015	99.89	165.94
	0.2	0.02	0.02	99.88	165.48
	0.2	0.02	0.025	99.84	161.55
	0.2	0.025	0.005	99.88	167.24
	0.2	0.025	0.01	99.88	167.72
	0.2	0.025	0.015	99.88	166.22
	0.2	0.025	0.02	99.85	163.49
	0.2	0.025	0.025	99.81	161.81
	0.3	0.005	0.005	99.93	167.71
	0.3	0.005	0.01	99.92	167.7
	0.3	0.005	0.015	99.92	167.19
	0.3	0.005	0.02	99.92	167.23
	0.3	0.005	0.025	99.9	164.77
	0.3	0.01	0.005	99.91	167.69
	0.3	0.01	0.01	99.91	168.22
	0.3	0.01	0.015	99.9	166.69
	0.3	0.01	0.02	99.89	166.75
	0.3	0.01	0.025	99.88	164.81
	0.3	0.015	0.005	99.89	167.72
	0.3	0.015	0.01	99.89	167.21
	0.3	0.015	0.015	99.88	167.22
	0.3	0.015	0.02	99.9	166.74
	0.3	0.015	0.025	99.85	163.7
	0.3	0.02	0.005	99.88	168.18
	0.3	0.02	0.01	99.89	168.22
	0.3	0.02	0.015	99.87	167.67
	0.3	0.02	0.02	99.87	166.21
	0.3	0.02	0.025	99.84	165.76
	0.3	0.025	0.005	99.87	166.94
	0.3	0.025	0.01	99.86	167.19
	0.3	0.025	0.015	99.85	165.97
	0.3	0.025	0.02	99.86	165.18
	0.3	0.025	0.025	99.83	164
	0.4	0.005	0.005	99.9	167.18
	0.4	0.005	0.01	99.89	167.7
	0.4	0.005	0.015	99.89	168.23
	0.4	0.005	0.02	99.89	166.69
	0.4	0.005	0.025	99.88	166.73
	0.4	0.01	0.005	99.89	167.67
	0.4	0.01	0.01	99.89	168.72
	0.4	0.01	0.015	99.88	167.69
	0.4	0.01	0.02	99.88	166.47
	0.4	0.01	0.025	99.85	166.73
	0.4	0.015	0.005	99.87	168.7
	0.4	0.015	0.01	99.88	167.18
	0.4	0.015	0.015	99.86	167.7
	0.4	0.015	0.02	99.86	167.21
	0.4	0.015	0.025	99.84	166.24
	0.4	0.02	0.005	99.87	167.19
	0.4	0.02	0.01	99.86	168.19
	0.4	0.02	0.015	99.85	167.18
	0.4	0.02	0.02	99.85	167.44
	0.4	0.02	0.025	99.84	167.2
	0.4	0.025	0.005	99.85	167.67
	0.4	0.025	0.01	99.84	167.68
	0.4	0.025	0.015	99.84	167.72
	0.4	0.025	0.02	99.84	166.44
	0.4	0.025	0.025	99.83	166.74
	0.5	0.005	0.005	99.87	167.68
	0.5	0.005	0.01	99.86	167.7
	0.5	0.005	0.015	99.86	167.18
	0.5	0.005	0.02	99.85	167.7
	0.5	0.005	0.025	99.84	167.21
	0.5	0.01	0.005	99.85	167.17
	0.5	0.01	0.01	99.85	167.17
	0.5	0.01	0.015	99.86	167.71
	0.5	0.01	0.02	99.84	167.21
	0.5	0.01	0.025	99.85	166.72
	0.5	0.015	0.005	99.85	168.2
	0.5	0.015	0.01	99.85	168.17
	0.5	0.015	0.015	99.85	167.67
	0.5	0.015	0.02	99.84	167.68
	0.5	0.015	0.025	99.83	167.21
	0.5	0.02	0.005	99.85	168.68
	0.5	0.02	0.01	99.84	167.68
	0.5	0.02	0.015	99.84	167.43
	0.5	0.02	0.02	99.84	167.7
	0.5	0.02	0.025	99.83	167.17
	0.5	0.025	0.005	99.84	168.17
	0.5	0.025	0.01	99.84	168.17
	0.5	0.025	0.015	99.83	167.19
	0.5	0.025	0.02	99.82	167.19
	0.5	0.025	0.025	99.81	166.92
	0.6	0.005	0.005	99.84	167.69
	0.6	0.005	0.01	99.84	167.7
	0.6	0.005	0.015	99.83	168.19
	0.6	0.005	0.02	99.82	167.18
	0.6	0.005	0.025	99.82	167.68
	0.6	0.01	0.005	99.83	167.19
	0.6	0.01	0.01	99.82	168.19
	0.6	0.01	0.015	99.82	168.68
	0.6	0.01	0.02	99.82	167.67
	0.6	0.01	0.025	99.8	168.17
	0.6	0.015	0.005	99.82	167.66
	0.6	0.015	0.01	99.82	168.16
	0.6	0.015	0.015	99.82	167.18
	0.6	0.015	0.02	99.81	167.68
	0.6	0.015	0.025	99.81	166.66
	0.6	0.02	0.005	99.82	167.67
	0.6	0.02	0.01	99.81	168.19
	0.6	0.02	0.015	99.81	168.16
	0.6	0.02	0.02	99.81	167.19
	0.6	0.02	0.025	99.8	168.17
	0.6	0.025	0.005	99.79	167.92
	0.6	0.025	0.01	99.8	168.19
	0.6	0.025	0.015	99.81	168.68
	0.6	0.025	0.02	99.8	168.16
	0.6	0.025	0.025	99.8	167.92
	0.7	0.005	0.005	99.81	167.19
	0.7	0.005	0.01	99.8	167.18
	0.7	0.005	0.015	99.79	167.66
	0.7	0.005	0.02	99.78	168.17
	0.7	0.005	0.025	99.78	168.67
	0.7	0.01	0.005	99.8	167.67
	0.7	0.01	0.01	99.78	167.68
	0.7	0.01	0.015	99.79	167.66
	0.7	0.01	0.02	99.78	168.17
	0.7	0.01	0.025	99.77	167.66
	0.7	0.015	0.005	99.8	168.67
	0.7	0.015	0.01	99.78	167.68
	0.7	0.015	0.015	99.78	168.18
	0.7	0.015	0.02	99.77	167.7
	0.7	0.015	0.025	99.77	168.16
	0.7	0.02	0.005	99.77	168.67
	0.7	0.02	0.01	99.78	168.69
	0.7	0.02	0.015	99.78	167.17
	0.7	0.02	0.02	99.77	167.71
	0.7	0.02	0.025	99.76	168.7
	0.7	0.025	0.005	99.76	168.68
	0.7	0.025	0.01	99.75	168.18
	0.7	0.025	0.015	99.77	168.16
	0.7	0.025	0.02	99.76	169.69
	0.7	0.025	0.025	99.74	167.93
	0.8	0.005	0.005	99.75	167.2
	0.8	0.005	0.01	99.75	167.21
	0.8	0.005	0.015	99.75	167.71
	0.8	0.005	0.02	99.75	167.69
	0.8	0.005	0.025	99.73	167.68
	0.8	0.01	0.005	99.76	167.42
	0.8	0.01	0.01	99.76	167.19
	0.8	0.01	0.015	99.73	167.68
	0.8	0.01	0.02	99.72	167.68
	0.8	0.01	0.025	99.72	167.67
	0.8	0.015	0.005	99.75	168.17
	0.8	0.015	0.01	99.73	168.45
	0.8	0.015	0.015	99.73	167.66
	0.8	0.015	0.02	99.72	168.17
	0.8	0.015	0.025	99.71	167.68
	0.8	0.02	0.005	99.71	168.69
	0.8	0.02	0.01	99.73	168.17
	0.8	0.02	0.015	99.72	168.17
	0.8	0.02	0.02	99.71	168.69
	0.8	0.02	0.025	99.71	168.71
	0.8	0.025	0.005	99.74	169.7
	0.8	0.025	0.01	99.72	168.67
	0.8	0.025	0.015	99.72	168.68
	0.8	0.025	0.02	99.67	169.42
	0.8	0.025	0.025	99.69	169.46
	0.9	0.005	0.005	99.64	162.71
	0.9	0.005	0.01	99.65	164.23
	0.9	0.005	0.015	99.66	166.24
	0.9	0.005	0.02	99.66	165.48
	0.9	0.005	0.025	99.66	165.5
	0.9	0.01	0.005	99.64	164.22
	0.9	0.01	0.01	99.68	166.7
	0.9	0.01	0.015	99.66	163.67
	0.9	0.01	0.02	99.65	166.2
	0.9	0.01	0.025	99.64	166.2
	0.9	0.015	0.005	99.66	167.26
	0.9	0.015	0.01	99.64	167.7
	0.9	0.015	0.015	99.64	167.71
	0.9	0.015	0.02	99.61	165.97
	0.9	0.015	0.025	99.62	167.72
	0.9	0.02	0.005	99.63	166.24
	0.9	0.02	0.01	99.64	168.23
	0.9	0.02	0.015	99.64	167.75
	0.9	0.02	0.02	99.63	168.96
	0.9	0.02	0.025	99.66	167.48
	0.9	0.025	0.005	99.61	168.75
	0.9	0.025	0.01	99.65	166.19
	0.9	0.025	0.015	99.61	169.99
	0.9	0.025	0.02	99.62	167.71
	0.9	0.025	0.025	99.61	168.96

### Sheet: Table S3
	Table S3. Summary of imputation results for one high-quality and two noisy real datasets (chromosome 1), using Tassel-FSFHap, LB-Impute, and NOISYmputer. (*): Additional filtering was automatically done by the ABH conversion in FSFHap; a few SNPs were filtered by the VCF to .map conversion in Genotype-Corrector
	Dataset	Algorithm	Language	Pop. Size	SNPs-initial	SNP-pre-filtered*	SNP-filtered*	SNPs-imputed	SNPs-collapsed	Map size (cM)	Map expansion (ratio)	CPU time (minutes)	SNP/sec	Sample/sec	Time increase (ratio)	Comments
	Rice_GBS (high-quality)	NOISYmputer	VBA	187	10850	-	7489	7489	977	183.4	1	1.25833	99.1921	2.47682	1.98684	No map expansion
		LB-Impute	Java	187	10850	10850	10850	10850	976	192.09	1.04738	121.667	1.4863	0.0256164	192.105	Map expansion not significant
		FSFHap-cluster	Java	187	10850	10850	10850	10850	985	184.26	1.00469	0.633333	285.526	4.92105	1	Map expansion not significant
		Genotype-Corrector	Python	187	10850	-	3161	3161	1811	196.2	1.06979	36.1667	1.45668	0.0861751	57.1053	No map expansion
	Rice_WGS (very noisy)	NOISYmputer	VBA	212	210160	-	91332	91332	1379	181.3	1	8.345	182.409	0.423407	1	No map expansion
		LB-Impute	Java	-	-	-	-	-	-	-	-	~1874	-	-	-	Java error
		FSFHap-bc	Java	212	210160	203614	203614	203512	55763	14235.4	78.5185	9.31667	364.247	0.379249	1.11644	Very severe map expansion
		Genotype-Corrector	Python	212	210160	-	40839	40839	5817	1231.7	6.79371	760	0.895592	0.00464912	91.0725	Severe map expansion
	Sorghum_GBS (noisy)	NOISYmputer	VBA	151	11516	-	10939	3837	846	181.3	1	0.951667	191.576	2.64448	1.84194	No map expansion
		LB-Impute	Java	151	14496	8004	8004	7757	2654	9687	53.4308	103.967	1.2831	0.0242065	201.226	Very severe map expansion
		FSFHap	Java	151	14496	8004	8004	7731	967	1058.44	5.83806	0.516667	258.194	4.87097	1	Severe map expansion
		Genotype-Corrector	Python	151	11516	-	3595	3595	707	672.3	3.70822	30.85	1.94219	0.0815775	59.7097	Severe map expansion

### Sheet: Table S4
	Table S4. Map size and population heterozygosity for one high-quality and two noisy real datasets (all chromosomes), after imputation with NOISYmputer
	Dataset	Map size (cM)	Map reference	SSD generation	Population heterozygosity (%)	Expected heterozygosity (%)	Comments
	Rice_GBS (high-quality)	1433.8	1439.9	F12	0.037	0.049	Htz %: removed lines with htz > 5 % ([x] lines
	Rice_WGS (very noisy)	1460.3	1439.9	F12	0.046	0.049	Htz %: removed lines with htz > 1 % ([4] lines)
	Sorghum_GBS (noisy)	1330.4	1355.4	F7	1.43	1.56	Framework consensus map [Mace et al 2009]; Htz %: removed lines with htz > 5 % (15 lines)
